# glmmDMR reveals replicate-level methylation variance as a major determinant of false-positive DMR detection

**DOI:** 10.64898/2026.06.29.734667

**Authors:** Yuki Daito, Mako Uechi, Tetsu Kinoshita, Kaoru Tonosaki

## Abstract

**Background:** Accurate identification of differentially methylated regions (DMRs) is fundamental to epigenomic research but remains challenging due to biological variability among replicates, heterogeneous effect sizes, and the tendency of adjacent cytosines to share similar methylation states. Many existing methods aggregate methylation measurements before statistical testing or do not explicitly account for replicate-level variability, contributing to elevated false-positive rates.

**Results:** We developed glmmDMR, a DMR detection framework that combines generalized linear mixed models with a seed-based strategy for reconstructing DMRs from locally high-confidence signals while explicitly modeling replicate-level variability. Using simulated datasets with known ground-truth DMRs, we demonstrate that false-positive detections are more strongly associated with methylation variance among biological replicates than with the magnitude of methylation differences between groups. glmmDMR achieved higher precision than existing approaches while maintaining competitive recall, particularly for subtle methylation differences. Site-level modeling with beta regression provided the strongest overall performance, and seed-based region construction reduced artificial DMR fragmentation, improving recovery of true DMR boundaries and producing more contiguous, biologically interpretable DMRs. Applied to *Arabidopsis thaliana ddm1* methylomes and a rice DEMETER-LIKE DNA demethylase mutant (*Osdml3a-1*), glmmDMR identified biologically meaningful DMRs, revealing widespread TE-associated hypomethylation and subtle TE-family-specific hypermethylation.

**Conclusions:** Replicate-level methylation variance is an important determinant of DMR detection performance, and explicitly modeling this variance improves discrimination of biologically meaningful methylation changes from high-variance signals. By combining variance-aware statistical modeling with seed-based region construction, glmmDMR provides a robust framework for identifying contiguous, biologically interpretable DMRs across diverse methylome datasets.
