## Supplementary_tables_S1_S4 for "glmmDMR reveals replicate-level methylation variance as a major determinant of false-positive DMR detection"

### Sheet: Table S1
Table S1. Simulation parameters used for DMR detection benchmarking
Parameter	Value	Command-line option	Description
Chromosome length	10 Mb	--chr_len	Length of the simulated pseudo-chromosome
Cytosine site density	20,000 sites/Mb	--site_lambda	Rate parameter of the Poisson process used to generate cytosine positions
DMR fraction	0.05	--block_frac	Fraction of the genome occupied by simulated DMRs
DMR length	300–2,000 bp	--block_len_lo, --block_len_hi	Range of simulated DMR lengths
Methylation difference	0.1–1.0 (step 0.1)	--delta_grid	Absolute methylation differences assigned to DMRs
Experimental groups	WT, MT	--groups	Simulated experimental groups
Biological replicates	4 per group	--rep_per_group	Number of biological replicates in each group
Baseline methylation rate	0.7	--base	Baseline methylation probability for non-DMR sites
Shifted-site proportion	0.5	--dmr_site_prop	Proportion of cytosine sites within each DMR block that undergo methylation shifts
Site-level methylation heterogeneity	0.05	--mu_site_sd	Standard deviation of random site-specific variation in baseline methylation
Beta-binomial overdispersion	0.3	--rho	Overdispersion parameter controlling biological variability among replicates
Coverage distribution	μ = 3.0, σ = 1.2	--logcov_mu, --logcov_sd	Parameters of the log-normal distribution used to simulate sequencing coverage
Missing-data rate	0.3	--miss_rate	Probability that a cytosine site is absent from a sample
Minimum coverage	5 reads	--min_cov	Sites with lower coverage were excluded from downstream analyses
Window size	300 bp	-	Sliding-window size used for DMR detection
Step size	200 bp	-	Distance between adjacent windows
Minimum cytosine sites per window	3	-	Windows with fewer than three cytosine sites were discarded
Number of ground-truth DMRs	435	-	Resulting number of simulated DMRs
Simulated datasets were generated using a custom R script (simulate_sites.R; https://github.com/ktonosaki/glmmDMR). Biological variability was modeled using a beta-binomial framework.
Simulated datasets were generated using a custom R script (simulate_sites.R; https://github.com/ktonosaki/glmmDMR). Biological variability was modeled using a beta-binomial framework.

### Sheet: Table S2
Table S2. Parameters used for glmmDMR window-level GLMM analysis and seed-based DMR construction
Parameter	Value	Command-line option	Description
Window-level GLMM analysis
Response distribution	Beta	--family	Response distribution used for GLMM fitting
Data representation	Site-level	--MODE	Per-cytosine methylation data retained within each window
Random effect	-	--random_effect	Random intercept for biological replicates
Minimum replicates (group 1)	2	--min_reps_g1	Minimum number of biological replicates required in group 1
Minimum replicates (group 2)	2	--min_reps_g2	Minimum number of biological replicates required in group 2
Minimum coverage	5 reads	--min_cov	Minimum coverage required for individual cytosine sites
Minimum cytosines per window	3	--min_sites_win	Minimum number of cytosines required for a window
Seed-based DMR construction
Merge strategy	SS or MS or HB	--merge-mode	Region construction strategy (hybrid_seed)
Seed p-value threshold	0.05	--p-seed	Threshold for initiating a seed region
Extension p-value threshold	0.05	--p-extend	Threshold for extending a candidate DMR
Maximum gap between windows	200 bp	--max-gap-bp	Maximum genomic distance allowed during region extension
Maximum p-value degradation	1.15	--max-p-degradation	Maximum fold increase in combined p-value allowed during extension
Maximum final combined p-value	0.0015	--max-final-p	Maximum combined p-value for reporting a DMR
Minimum significant window fraction	0.5	--min-strong-windows	Minimum fraction of constituent windows satisfying the seed threshold
Minimum windows per DMR	1	--min-windows	Minimum number of windows required for a DMR
Minimum windows per multi-seed cluster	2	--seed-min-windows	Minimum neighboring windows required to initiate a multi-seed cluster
Multiple-seed strategy specific parameters
Minimum windows per seed cluster	2	--seed-min-windows	Minimum number of neighboring windows required to form a seed cluster (MS and HB strategies)
SS, single-seed; MS, multiple-seed; HB, hybrid (multi-seed followed by single-seed analysis of uncovered windows). Unless otherwise stated, these parameters were used throughout all simulation and biological methylome analyses.

### Sheet: Table S3
Table S3. Computational performance of DMR detection methods
Method	Threads	Wall time (s)	CPU time (s)	Peak memory (MB)	Notes
metilene	1	0.9	1.0	3.1
DMRfinder	1	16.9	17.7	810.4
DSS	1	28.2	238.0	1,499.6
methylKit	1	23.5	47.8	1,056.2	mc.cores = 1
Fisher	1	56.0	463.1	622.6
MACAU2	36	455.9	12,389	618.2	numCore = 36
glmmDMR	1	699.2	738.1	753.2	Hybrid seed strategy; beta site-level model
Wall time: elapsed real time. CPU time: sum of user and system time. Peak memory: maximum resident set size (RSS). All methods were benchmarked on the same server (two Intel Xeon Gold 6338 processors, 64 physical cores, 1 TiB RAM, Ubuntu 20.04.5 LTS) using identical simulated CG methylation input data. Performance was measured using /usr/bin/time -v.

### Sheet: Table S4
Table S4. Primers used for quantitative RT-PCR analysis of OsDML3a and related genes
Primer name	Sequence (5'→3')	Target gene
OsROS1a_qPCR_primer-F	CCAATGAGAGCTGAGTGCAA	OsROS1a
OsROS1a_qPCR_primer-R	CCATGGTGACAGGTGTTTGA
OsROS1c_qPCR_primer-F	GTCGCCGCAATCTCGTAG	OsROS1c
OsROS1c_qPCR_primer-R	AAGTGGCCGGTTCTGAATG
OsROS1d_qPCR_primer-F	CCAGGCGTCGGAGCTTTA	OsROS1d
OsROS1d_qPCR_primer-R	CATATGAAATGGCCGGTTCTG
OsDML3a_qPCR_primer-F	CCCCGATTACCATCCCTAGA	OsDML3a
OsDML3a_qPCR_primer-R	CACCTGTTCCGTTCCTTTCA
UBIQUITIN_qPCR_primer-F	AACCAGCTGAGGCCCAAGA	UBIQUITIN
UBIQUITIN_qPCR_primer-R	ACGATTGATTTAACCAGTCCATGA
PCR product sizes are shown for cDNA (mRNA-derived) and genomic DNA templates, respectively. Primers for OsROS1a, OsROS1c, OsROS1d, and OsDML3a were designed using the Primer3Plus database. UBIQUITIN primers were used as a reference gene for normalization. qRT-PCR was performed using the Thermal Cycler Dice Real Time System TP800 (TaKaRa).
